# Cost-effective solutions for high-throughput enzymatic DNA methylation sequencing

**DOI:** 10.1101/2024.09.09.612068

**Authors:** Amy Longtin, Marina M. Watowich, Baptiste Sadoughi, Rachel M. Petersen, Sarah F. Brosnan, Kenneth Buetow, Qiuyin Cai, Michael D. Gurven, Heather M. Highland, Yi-Ting Huang, Hillard Kaplan, Thomas S. Kraft, Yvonne A. L. Lim, Jirong Long, Amanda D. Melin, Jamie Roberson, Kee-Seong Ng, Jonathan Stieglitz, Benjamin C. Trumble, Vivek V. Venkataraman, Ian J. Wallace, Jie Wu, Noah Snyder-Mackler, Angela Jones, Alexander G. Bick, Amanda J. Lea

## Abstract

Characterizing DNA methylation patterns is important for addressing key questions in evolutionary biology, geroscience, and medical genomics. While costs are decreasing, whole-genome DNA methylation profiling remains prohibitively expensive for most population-scale studies, creating a need for cost-effective, reduced representation approaches (i.e., assays that rely on microarrays, enzyme digests, or sequence capture to target a subset of the genome). Most common whole genome and reduced representation techniques rely on bisulfite conversion, which can damage DNA resulting in DNA loss and sequencing biases. Enzymatic methyl sequencing (EM-seq) was recently proposed to overcome these issues, but thorough benchmarking of EM-seq combined with cost-effective, reduced representation strategies has not yet been performed. To do so, we optimized Targeted Methylation Sequencing protocol (TMS)—which profiles ∼4 million CpG sites—for miniaturization, flexibility, and multispecies use at a cost of ∼$80. First, we tested modifications to increase throughput and reduce cost, including increasing multiplexing, decreasing DNA input, and using enzymatic rather than mechanical fragmentation to prepare DNA. Second, we compared our optimized TMS protocol to commonly used techniques, specifically the Infinium MethylationEPIC BeadChip (n=55 paired samples) and whole genome bisulfite sequencing (n=6 paired samples). In both cases, we found strong agreement between technologies (R² = 0.97 and 0.99, respectively). Third, we tested the optimized TMS protocol in three non-human primate species (rhesus macaques, geladas, and capuchins). We captured a high percentage (mean=77.1%) of targeted CpG sites and produced methylation level estimates that agreed with those generated from reduced representation bisulfite sequencing (R² = 0.98). Finally, we applied our protocol to profile age-associated DNA methylation variation in two subsistence-level populations—the Tsimane of lowland Bolivia and the Orang Asli of Peninsular Malaysia—and found age-methylation patterns that were strikingly similar to those reported in high income cohorts, despite known differences in age-health relationships between lifestyle contexts. Altogether, our optimized TMS protocol will enable cost-effective, population-scale studies of genome-wide DNA methylation levels across human and non-human primate species.
