## Supplementary material for "Cost-effective solutions for high-throughput enzymatic DNA methylation sequencing": Longtin 2024 TableS1

### Sheet: Sheet1
sampleID	experiment	condition	read_depth	age	sex	population	collection_date
22	1	12-plex	92315088	50.14	male	Tsimane	2012-06-26
24	1	12-plex	91539136	61.98	male	Tsimane	2020-12-10
34	1	12-plex	104172921	46.43	male	Tsimane	2010-09-01
36	1	12-plex	74159472	56.97	female	Tsimane	2020-12-10
38	1	12-plex	65267668	48.66	male	Tsimane	2012-04-09
43	1	12-plex	97528385	66.21	female	Tsimane	2010-10-06
44	1	12-plex	101925064	39.89	female	Tsimane	2012-07-09
59	1	12-plex	101332113	41.95	male	Tsimane	2010-12-09
60	1	12-plex	74742433	49.7	male	Tsimane	2010-12-05
61	1	12-plex	93452813	51.66	female	Tsimane	2020-12-15
68	1	12-plex	85555903	46.64	female	Tsimane	2010-10-03
0193_HG01879	1	12-plex	95168456	NA	male	NA	NA
4	1	24-plex	14744765	61.1	female	Tsimane	2012-02-23
9	1	24-plex	25714971	NA	NA	Tsimane	2012-07-16
10	1	24-plex	25717519	NA	NA	Tsimane	2012-07-16
16	1	24-plex	23459461	46.3	male	Tsimane	2010-09-29
17	1	24-plex	19421702	NA	NA	Tsimane	2013-10-23
30	1	24-plex	29155705	NA	NA	Tsimane	2010-09-09
32	1	24-plex	23584302	NA	NA	Tsimane	2010-10-05
35	1	24-plex	26341212	69.77	male	Tsimane	2020-12-09
40	1	24-plex	17016000	39.47	male	Tsimane	2010-12-05
41	1	24-plex	16759012	44.47	male	Tsimane	2010-10-01
45	1	24-plex	27987258	52.51	female	Tsimane	2010-10-14
46	1	24-plex	23396588	62.47	male	Tsimane	2011-12-03
50	1	24-plex	21084208	59.53	female	Tsimane	2010-09-23
52	1	24-plex	20098312	53.48	female	Tsimane	2020-12-10
56	1	24-plex	23327494	70.23	male	Tsimane	2012-04-26
57	1	24-plex	18207459	58.5	female	Tsimane	2012-06-27
58	1	24-plex	31290541	72.55	male	Tsimane	2020-12-11
67	1	24-plex	22447407	NA	NA	Tsimane	2012-04-05
70	1	24-plex	25300917	64	male	Tsimane	2010-09-23
71	1	24-plex	31540918	62.67	female	Tsimane	2020-12-09
83	1	24-plex	24291630	56.25	male	Tsimane	2010-11-19
87	1	24-plex	26544823	NA	NA	Tsimane	2010-11-19
95	1	24-plex	22578991	42.24	male	Tsimane	2010-12-02
0193_HG01879	1	24-plex	23757560	NA	male	NA	NA
2	1	48-plex	18603319	NA	NA	Tsimane	2012-03-26
5	1	48-plex	21018086	NA	NA	Tsimane	2013-10-23
6	1	48-plex	18447303	NA	NA	Tsimane	2012-07-10
8	1	48-plex	16687374	NA	NA	Tsimane	2012-05-29
12	1	48-plex	19319632	NA	NA	Tsimane	2012-05-21
14	1	48-plex	16797278	61.01	female	Tsimane	2010-09-27
18	1	48-plex	18702065	NA	NA	Tsimane	2010-10-01
19	1	48-plex	20391239	46.73	male	Tsimane	2010-12-05
20	1	48-plex	19257566	45.38	female	Tsimane	2010-12-05
23	1	48-plex	22235310	40.23	male	Tsimane	2012-07-30
25	1	48-plex	15078991	40.41	female	Tsimane	2010-09-30
26	1	48-plex	17327966	71.2	male	Tsimane	2010-08-26
27	1	48-plex	18854888	51.88	male	Tsimane	2020-12-09
28	1	48-plex	18931024	43.42	female	Tsimane	2010-10-06
29	1	48-plex	19565940	58.33	female	Tsimane	2010-09-06
31	1	48-plex	21709535	48.87	female	Tsimane	2020-12-14
33	1	48-plex	29322261	55.49	female	Tsimane	2020-02-17
37	1	48-plex	14446566	39.1	male	Tsimane	2012-08-09
39	1	48-plex	16779292	46.47	female	Tsimane	2010-12-05
42	1	48-plex	18816440	50.76	female	Tsimane	2012-03-21
47	1	48-plex	19793579	47	female	Tsimane	2012-03-24
48	1	48-plex	18923055	54.12	male	Tsimane	2020-02-19
49	1	48-plex	15952543	70.32	male	Tsimane	2010-09-11
51	1	48-plex	16917325	55.3	female	Tsimane	2010-10-05
53	1	48-plex	17650786	58.38	female	Tsimane	2010-09-29
54	1	48-plex	20088741	46.57	male	Tsimane	2010-10-17
55	1	48-plex	24379478	63.22	male	Tsimane	2020-12-14
62	1	48-plex	14573056	64.25	male	Tsimane	2012-06-12
69	1	48-plex	18162373	44.24	female	Tsimane	2010-09-16
72	1	48-plex	16576369	NA	NA	Tsimane	2012-05-28
73	1	48-plex	13136142	42.77	male	Tsimane	2011-12-15
74	1	48-plex	18630139	72.8	female	Tsimane	2020-12-10
75	1	48-plex	17587965	46.17	male	Tsimane	2012-08-21
76	1	48-plex	19651003	46.49	male	Tsimane	2020-12-15
77	1	48-plex	18048578	49.12	female	Tsimane	2010-10-01
78	1	48-plex	19400505	NA	NA	Tsimane	2020-12-08
80	1	48-plex	21356016	51.47	male	Tsimane	2010-12-08
81	1	48-plex	22146332	56.14	female	Tsimane	2010-09-14
82	1	48-plex	17693083	43.45	male	Tsimane	2010-12-02
84	1	48-plex	18135641	41.47	male	Tsimane	2010-12-09
85	1	48-plex	17633057	47.3	male	Tsimane	2010-12-02
88	1	48-plex	17143799	47.48	male	Tsimane	2010-12-02
89	1	48-plex	18039123	43.34	female	Tsimane	2010-11-20
90	1	48-plex	17333534	46.64	female	Tsimane	2010-12-02
92	1	48-plex	16321601	44.47	female	Tsimane	2010-12-09
94	1	48-plex	19208754	39.28	male	Tsimane	2010-12-13
96	1	48-plex	18539947	41.49	female	Tsimane	2010-12-02
0193_HG01879	1	48-plex	19987662	NA	male	NA	NA
1	1	96-plex	12749419	62.15	male	Tsimane	2010-11-17
2	1	96-plex	16919934	NA	NA	Tsimane	2012-03-26
3	1	96-plex	16968991	41.15	female	Tsimane	2011-11-27
4	1	96-plex	17073765	61.1	female	Tsimane	2012-02-23
5	1	96-plex	18542786	NA	NA	Tsimane	2013-10-23
6	1	96-plex	16575507	NA	NA	Tsimane	2012-07-10
7	1	96-plex	16878466	NA	NA	Tsimane	2013-10-25
8	1	96-plex	14238946	NA	NA	Tsimane	2012-05-29
9	1	96-plex	20284516	NA	NA	Tsimane	2012-07-16
10	1	96-plex	17819549	NA	NA	Tsimane	2012-07-16
11	1	96-plex	17842071	42.75	male	Tsimane	2012-03-21
12	1	96-plex	15753209	NA	NA	Tsimane	2012-05-21
13	1	96-plex	15823035	NA	NA	Tsimane	2012-05-13
14	1	96-plex	15113320	61.01	female	Tsimane	2010-09-27
15	1	96-plex	17526154	NA	NA	Tsimane	2012-03-28
16	1	96-plex	23385610	46.3	male	Tsimane	2010-09-29
17	1	96-plex	15127848	NA	NA	Tsimane	2013-10-23
18	1	96-plex	16290269	NA	NA	Tsimane	2010-10-01
19	1	96-plex	18061818	46.73	male	Tsimane	2010-12-05
20	1	96-plex	16227670	45.38	female	Tsimane	2010-12-05
22	1	96-plex	17175354	50.14	male	Tsimane	2012-06-26
23	1	96-plex	19385489	40.23	male	Tsimane	2012-07-30
24	1	96-plex	17127895	61.98	male	Tsimane	2020-12-10
25	1	96-plex	13635425	40.41	female	Tsimane	2010-09-30
26	1	96-plex	15217457	71.2	male	Tsimane	2010-08-26
27	1	96-plex	17369249	51.88	male	Tsimane	2020-12-09
28	1	96-plex	16574836	43.42	female	Tsimane	2010-10-06
29	1	96-plex	16657788	58.33	female	Tsimane	2010-09-06
30	1	96-plex	21430912	NA	NA	Tsimane	2010-09-09
31	1	96-plex	18468822	48.87	female	Tsimane	2020-12-14
32	1	96-plex	17644148	NA	NA	Tsimane	2010-10-05
33	1	96-plex	24858872	55.49	female	Tsimane	2020-02-17
34	1	96-plex	20030903	46.43	male	Tsimane	2010-09-01
35	1	96-plex	18251325	69.77	male	Tsimane	2020-12-09
36	1	96-plex	13902736	56.97	female	Tsimane	2020-12-10
37	1	96-plex	13505505	39.1	male	Tsimane	2012-08-09
38	1	96-plex	13394964	48.66	male	Tsimane	2012-04-09
39	1	96-plex	15105661	46.47	female	Tsimane	2010-12-05
40	1	96-plex	17515104	39.47	male	Tsimane	2010-12-05
41	1	96-plex	17685844	44.47	male	Tsimane	2010-10-01
42	1	96-plex	17272920	50.76	female	Tsimane	2012-03-21
43	1	96-plex	18615283	66.21	female	Tsimane	2010-10-06
44	1	96-plex	18861699	39.89	female	Tsimane	2012-07-09
45	1	96-plex	21350716	52.51	female	Tsimane	2010-10-14
46	1	96-plex	16386193	62.47	male	Tsimane	2011-12-03
47	1	96-plex	16375113	47	female	Tsimane	2012-03-24
48	1	96-plex	16106969	54.12	male	Tsimane	2020-02-19
49	1	96-plex	14469965	70.32	male	Tsimane	2010-09-11
50	1	96-plex	17839355	59.53	female	Tsimane	2010-09-23
51	1	96-plex	15201191	55.3	female	Tsimane	2010-10-05
52	1	96-plex	17045968	53.48	female	Tsimane	2020-12-10
53	1	96-plex	15437720	58.38	female	Tsimane	2010-09-29
54	1	96-plex	17670801	46.57	male	Tsimane	2010-10-17
55	1	96-plex	21649106	63.22	male	Tsimane	2020-12-14
56	1	96-plex	16069227	70.23	male	Tsimane	2012-04-26
57	1	96-plex	14140807	58.5	female	Tsimane	2012-06-27
58	1	96-plex	21731675	72.55	male	Tsimane	2020-12-11
59	1	96-plex	18654160	41.95	male	Tsimane	2010-12-09
60	1	96-plex	13436965	49.7	male	Tsimane	2010-12-05
61	1	96-plex	15240835	51.66	female	Tsimane	2020-12-15
62	1	96-plex	13098233	64.25	male	Tsimane	2012-06-12
63	1	96-plex	9835644	NA	NA	Tsimane	2010-10-04
64	1	96-plex	9489005	58.11	male	Tsimane	2020-02-09
65	1	96-plex	17555014	50.7	male	Tsimane	2012-02-29
66	1	96-plex	15079755	72.54	male	Tsimane	2020-12-09
67	1	96-plex	16770508	NA	NA	Tsimane	2012-04-05
68	1	96-plex	16085956	46.64	female	Tsimane	2010-10-03
69	1	96-plex	16039080	44.24	female	Tsimane	2010-09-16
70	1	96-plex	17778828	64	male	Tsimane	2010-09-23
71	1	96-plex	21733062	62.67	female	Tsimane	2020-12-09
72	1	96-plex	14160672	NA	NA	Tsimane	2012-05-28
73	1	96-plex	13669588	42.77	male	Tsimane	2011-12-15
74	1	96-plex	16925274	72.8	female	Tsimane	2020-12-10
75	1	96-plex	16097262	46.17	male	Tsimane	2012-08-21
76	1	96-plex	17027981	46.49	male	Tsimane	2020-12-15
77	1	96-plex	15683850	49.12	female	Tsimane	2010-10-01
78	1	96-plex	17535091	NA	NA	Tsimane	2020-12-08
79	1	96-plex	13647879	41.73	male	Tsimane	2010-12-04
80	1	96-plex	19686405	51.47	male	Tsimane	2010-12-08
81	1	96-plex	20083461	56.14	female	Tsimane	2010-09-14
82	1	96-plex	15796861	43.45	male	Tsimane	2010-12-02
83	1	96-plex	17767442	56.25	male	Tsimane	2010-11-19
84	1	96-plex	16730398	41.47	male	Tsimane	2010-12-09
85	1	96-plex	16473873	47.3	male	Tsimane	2010-12-02
87	1	96-plex	20927418	NA	NA	Tsimane	2010-11-19
88	1	96-plex	15399935	47.48	male	Tsimane	2010-12-02
89	1	96-plex	16327109	43.34	female	Tsimane	2010-11-20
90	1	96-plex	15143363	46.64	female	Tsimane	2010-12-02
91	1	96-plex	17246852	46.26	female	Tsimane	2010-11-19
92	1	96-plex	14398462	44.47	female	Tsimane	2010-12-09
93	1	96-plex	17591171	41.48	female	Tsimane	2010-12-13
94	1	96-plex	15513067	39.28	male	Tsimane	2010-12-13
95	1	96-plex	17399753	42.24	male	Tsimane	2010-12-02
96	1	96-plex	15387879	41.49	female	Tsimane	2010-12-02
0193_HG01879	1	96-plex	17217805	NA	male	NA	NA
21	2	25ng	30049390	62.81	female	Tsimane	2020-02-01
86	2	25ng	29111940	45.43	female	Tsimane	2010-12-02
183	2	25ng	22641045	75.71	female	Tsimane	2021-02-05
21	2	50ng	27709033	62.81	female	Tsimane	2020-02-01
86	2	50ng	33416658	45.43	female	Tsimane	2010-12-02
183	2	50ng	21678407	75.71	female	Tsimane	2021-02-05
21	2	100ng	41078790	62.81	female	Tsimane	2020-02-01
86	2	100ng	33233206	45.43	female	Tsimane	2010-12-02
183	2	100ng	20729011	75.71	female	Tsimane	2021-02-05
21	2	200ng	28311830	62.81	female	Tsimane	2020-02-01
86	2	200ng	37849576	45.43	female	Tsimane	2010-12-02
183	2	200ng	19053393	75.71	female	Tsimane	2021-02-05
21	2	400ng	32880197	62.81	female	Tsimane	2020-02-01
86	2	400ng	35957501	45.43	female	Tsimane	2010-12-02
183	2	400ng	19108758	75.71	female	Tsimane	2021-02-05
1	3	65C_4uLME	41440318	62.15	male	Tsimane	2010-11-17
1	3	65C_NoME	36884304	62.15	male	Tsimane	2010-11-17
1	3	68C_2uLME	43219776	62.15	male	Tsimane	2010-11-17
2	3	65C_4uLME	54749438	NA	NA	Tsimane	2012-03-26
2	3	65C_NoME	47578538	NA	NA	Tsimane	2012-03-26
2	3	68C_2uLME	56921010	NA	NA	Tsimane	2012-03-26
3	3	65C_4uLME	52595592	41.15	female	Tsimane	2011-11-27
3	3	65C_NoME	46662978	41.15	female	Tsimane	2011-11-27
3	3	68C_2uLME	56942176	41.15	female	Tsimane	2011-11-27
4	3	65C_4uLME	54454206	61.1	female	Tsimane	2012-02-23
4	3	65C_NoME	47593190	61.1	female	Tsimane	2012-02-23
4	3	68C_2uLME	56338678	61.1	female	Tsimane	2012-02-23
5	3	65C_4uLME	58489644	NA	NA	Tsimane	2013-10-23
5	3	65C_NoME	51556866	NA	NA	Tsimane	2013-10-23
5	3	68C_2uLME	60953044	NA	NA	Tsimane	2013-10-23
6	3	65C_4uLME	51637050	NA	NA	Tsimane	2012-07-10
6	3	65C_NoME	45113838	NA	NA	Tsimane	2012-07-10
6	3	68C_2uLME	54264002	NA	NA	Tsimane	2012-07-10
7	3	65C_4uLME	54867410	NA	NA	Tsimane	2013-10-25
7	3	65C_NoME	48582840	NA	NA	Tsimane	2013-10-25
7	3	68C_2uLME	59097028	NA	NA	Tsimane	2013-10-25
8	3	65C_4uLME	46152898	NA	NA	Tsimane	2012-05-29
8	3	65C_NoME	41202652	NA	NA	Tsimane	2012-05-29
8	3	68C_2uLME	53529204	NA	NA	Tsimane	2012-05-29
9	3	65C_4uLME	64096570	NA	NA	Tsimane	2012-07-16
9	3	65C_NoME	57707638	NA	NA	Tsimane	2012-07-16
9	3	68C_2uLME	72679862	NA	NA	Tsimane	2012-07-16
10	3	65C_4uLME	56811884	NA	NA	Tsimane	2012-07-16
10	3	65C_NoME	49551670	NA	NA	Tsimane	2012-07-16
10	3	68C_2uLME	61543958	NA	NA	Tsimane	2012-07-16
11	3	65C_4uLME	56745054	42.75	male	Tsimane	2012-03-21
11	3	65C_NoME	49972236	42.75	male	Tsimane	2012-03-21
11	3	68C_2uLME	62267756	42.75	male	Tsimane	2012-03-21
12	3	65C_4uLME	50027206	NA	NA	Tsimane	2012-05-21
12	3	65C_NoME	44465356	NA	NA	Tsimane	2012-05-21
12	3	68C_2uLME	54235564	NA	NA	Tsimane	2012-05-21
13	3	65C_4uLME	50989052	NA	NA	Tsimane	2012-05-13
13	3	65C_NoME	44576826	NA	NA	Tsimane	2012-05-13
13	3	68C_2uLME	55683992	NA	NA	Tsimane	2012-05-13
14	3	65C_4uLME	47113002	61.01	female	Tsimane	2010-09-27
14	3	65C_NoME	41896792	61.01	female	Tsimane	2010-09-27
14	3	68C_2uLME	51590266	61.01	female	Tsimane	2010-09-27
15	3	65C_4uLME	55595810	NA	NA	Tsimane	2012-03-28
15	3	65C_NoME	48629412	NA	NA	Tsimane	2012-03-28
15	3	68C_2uLME	58452998	NA	NA	Tsimane	2012-03-28
16	3	65C_4uLME	74095132	46.3	male	Tsimane	2010-09-29
16	3	65C_NoME	64918854	46.3	male	Tsimane	2010-09-29
16	3	68C_2uLME	77928572	46.3	male	Tsimane	2010-09-29
17	3	65C_4uLME	45241890	NA	NA	Tsimane	2013-10-23
17	3	65C_NoME	38489528	NA	NA	Tsimane	2013-10-23
17	3	68C_2uLME	46970082	NA	NA	Tsimane	2013-10-23
18	3	65C_4uLME	51613076	NA	NA	Tsimane	2010-10-01
18	3	65C_NoME	45719212	NA	NA	Tsimane	2010-10-01
18	3	68C_2uLME	56234664	NA	NA	Tsimane	2010-10-01
19	3	65C_4uLME	58502610	46.73	male	Tsimane	2010-12-05
19	3	65C_NoME	51067456	46.73	male	Tsimane	2010-12-05
19	3	68C_2uLME	59617372	46.73	male	Tsimane	2010-12-05
20	3	65C_4uLME	51496824	45.38	female	Tsimane	2010-12-05
20	3	68C_2uLME	52930906	45.38	female	Tsimane	2010-12-05
22	3	65C_4uLME	55694596	50.14	male	Tsimane	2012-06-26
22	3	68C_2uLME	57002864	50.14	male	Tsimane	2012-06-26
23	3	68C_2uLME	65129758	40.23	male	Tsimane	2012-07-30
24	3	68C_2uLME	46851792	61.98	male	Tsimane	2020-12-10
25	3	68C_2uLME	42180872	40.41	female	Tsimane	2010-09-30
26	3	68C_2uLME	51412542	71.2	male	Tsimane	2010-08-26
44	3	65C_NoME	49877994	39.89	female	Tsimane	2012-07-09
51	3	65C_NoME	42816924	55.3	female	Tsimane	2010-10-05
53	3	65C_4uLME	48871144	58.38	female	Tsimane	2010-09-29
70	3	68C_2uLME	60764456	64	male	Tsimane	2010-09-23
78	3	65C_NoME	49918536	NA	NA	Tsimane	2020-12-08
78	3	68C_2uLME	61579160	NA	NA	Tsimane	2020-12-08
81	3	65C_4uLME	64665538	56.14	female	Tsimane	2010-09-14
97	3	68C_2uLME	37331308	52.42	female	Tsimane	2010-11-17
97	3	68C_NoME	31219320	52.42	female	Tsimane	2010-11-17
98	3	68C_2uLME	38317266	NA	NA	Tsimane	2012-03-28
98	3	68C_NoME	32141796	NA	NA	Tsimane	2012-03-28
99	3	68C_2uLME	39770140	NA	NA	Tsimane	2012-04-24
99	3	68C_NoME	33723672	NA	NA	Tsimane	2012-04-24
100	3	68C_2uLME	30670136	46.76	male	Tsimane	2012-03-23
100	3	68C_NoME	26690936	46.76	male	Tsimane	2012-03-23
101	3	68C_2uLME	28214958	NA	NA	Tsimane	2012-04-04
101	3	68C_NoME	23564578	NA	NA	Tsimane	2012-04-04
102	3	68C_2uLME	31494368	NA	NA	Tsimane	2013-10-23
102	3	68C_NoME	26607892	NA	NA	Tsimane	2013-10-23
103	3	68C_2uLME	30253672	NA	NA	Tsimane	2012-06-09
103	3	68C_NoME	25709326	NA	NA	Tsimane	2012-06-09
104	3	68C_2uLME	43698818	NA	NA	Tsimane	2012-03-29
104	3	68C_NoME	38548184	NA	NA	Tsimane	2012-03-29
105	3	68C_2uLME	32652806	60.96	male	Tsimane	2020-12-15
105	3	68C_NoME	27297360	60.96	male	Tsimane	2020-12-15
106	3	68C_2uLME	26087902	52.39	male	Tsimane	2020-12-16
106	3	68C_NoME	22843812	52.39	male	Tsimane	2020-12-16
107	3	68C_2uLME	36105798	NA	NA	Tsimane	2012-05-22
107	3	68C_NoME	31619442	NA	NA	Tsimane	2012-05-22
108	3	65C_NoME	41227424	64.55	male	Tsimane	2010-08-23
108	3	68C_2uLME	38066348	64.55	male	Tsimane	2010-08-23
108	3	68C_NoME	32103492	64.55	male	Tsimane	2010-08-23
109	3	65C_NoME	33059764	NA	NA	Tsimane	2012-05-12
109	3	68C_2uLME	30949416	NA	NA	Tsimane	2012-05-12
109	3	68C_NoME	25918836	NA	NA	Tsimane	2012-05-12
110	3	65C_NoME	37213188	68.11	female	Tsimane	2010-09-29
110	3	68C_2uLME	33992740	68.11	female	Tsimane	2010-09-29
110	3	68C_NoME	28556616	68.11	female	Tsimane	2010-09-29
111	3	65C_NoME	36347246	59.22	male	Tsimane	2010-08-30
111	3	68C_2uLME	31983438	59.22	male	Tsimane	2010-08-30
111	3	68C_NoME	25933940	59.22	male	Tsimane	2010-08-30
112	3	68C_2uLME	37878912	51.31	male	Tsimane	2010-10-01
112	3	68C_NoME	32179468	51.31	male	Tsimane	2010-10-01
113	3	68C_2uLME	39617636	50.32	male	Tsimane	2010-08-28
113	3	68C_NoME	33121438	50.32	male	Tsimane	2010-08-28
114	3	65C_NoME	44289248	44.06	male	Tsimane	2010-10-01
114	3	68C_2uLME	45296616	44.06	male	Tsimane	2010-10-01
114	3	68C_NoME	37566936	44.06	male	Tsimane	2010-10-01
115	3	65C_2uLME	52049694	61.61	female	Tsimane	2021-02-07
115	3	65C_NoME	46400378	61.61	female	Tsimane	2021-02-07
115	3	68C_2uLME	47944774	61.61	female	Tsimane	2021-02-07
115	3	68C_NoME	42196198	61.61	female	Tsimane	2021-02-07
116	3	65C_2uLME	45551948	NA	female	Tsimane	2010-10-19
116	3	65C_NoME	41174410	NA	female	Tsimane	2010-10-19
116	3	68C_2uLME	38124510	NA	female	Tsimane	2010-10-19
116	3	68C_NoME	32196828	NA	female	Tsimane	2010-10-19
117	3	65C_2uLME	44242338	43.18	male	Tsimane	2010-08-23
117	3	65C_NoME	39378058	43.18	male	Tsimane	2010-08-23
117	3	68C_2uLME	35808804	43.18	male	Tsimane	2010-08-23
117	3	68C_NoME	30509496	43.18	male	Tsimane	2010-08-23
118	3	65C_2uLME	53458458	NA	NA	Tsimane	2020-02-09
118	3	65C_NoME	49039278	NA	NA	Tsimane	2020-02-09
119	3	65C_2uLME	40938690	44.71	female	Tsimane	2010-09-01
119	3	65C_NoME	33312024	44.71	female	Tsimane	2010-09-01
120	3	65C_2uLME	61328920	59.02	male	Tsimane	2020-12-15
120	3	65C_NoME	53877164	59.02	male	Tsimane	2020-12-15
121	3	65C_2uLME	34979962	70.98	male	Tsimane	2020-12-10
121	3	65C_NoME	28143064	70.98	male	Tsimane	2020-12-10
127	3	65C_NoME	47166236	42.17	female	Tsimane	2012-08-21
128	3	65C_NoME	29010176	75.88	male	Tsimane	2020-12-14
129	3	65C_NoME	37020864	48.59	male	Tsimane	2010-10-01
130	3	65C_NoME	30091700	47.92	male	Tsimane	2012-05-02
131	3	65C_NoME	48532418	56.72	male	Tsimane	2020-12-08
132	3	65C_NoME	28514080	42.57	male	Tsimane	2010-10-04
148	3	68C_2uLME	40659148	NA	NA	Tsimane	2010-10-04
154	3	65C_2uLME	43173682	58.18	female	Tsimane	2012-08-21
155	3	65C_2uLME	48808088	64.09	male	Tsimane	2010-10-21
155	3	68C_NoME	33654616	64.09	male	Tsimane	2010-10-21
156	3	65C_2uLME	34903010	NA	NA	Tsimane	2012-07-16
157	3	65C_2uLME	39792718	54.2	male	Tsimane	2020-12-10
158	3	65C_2uLME	41268124	52.76	female	Tsimane	2012-03-22
158	3	65C_NoME	34311958	52.76	female	Tsimane	2012-03-22
169	3	65C_2uLME	40760384	71.29	female	Tsimane	2020-12-09
169	3	68C_NoME	29614228	71.29	female	Tsimane	2020-12-09
170	3	65C_2uLME	37964996	57.85	male	Tsimane	2010-10-19
171	3	65C_2uLME	43377316	41.69	female	Tsimane	2012-02-29
172	3	68C_2uLME	44980976	56.28	female	Tsimane	2020-12-14
175	3	65C_2uLME	49980186	NA	NA	Tsimane	2012-07-18
176	3	65C_NoME	44089392	NA	NA	Tsimane	2012-07-16
176	3	68C_2uLME	42438702	NA	NA	Tsimane	2012-07-16
178	3	65C_2uLME	1281866	NA	NA	Tsimane	2012-06-15
178	3	68C_NoME	779554	NA	NA	Tsimane	2012-06-15
187	3	65C_2uLME	89502	NA	NA	Tsimane	2012-07-18
187	3	65C_NoME	80802	NA	NA	Tsimane	2012-07-18
292	4	enzymatic fragmentation	55433361	78.1151	male	Orang Asli	2023-07-14
293	4	enzymatic fragmentation	63489987	78.1151	male	Orang Asli	2023-07-14
294	4	enzymatic fragmentation	93314933	45.4959	female	Orang Asli	2023-06-19
295	4	enzymatic fragmentation	58042963	40.2137	male	Orang Asli	2023-07-14
296	4	enzymatic fragmentation	67137664	57.6904	female	Orang Asli	2023-07-16
297	4	enzymatic fragmentation	76741181	24.4795	female	Orang Asli	2023-06-18
298	4	enzymatic fragmentation	64633353	33.8411	female	Orang Asli	2023-05-23
299	4	enzymatic fragmentation	77703950	57.6904	female	Orang Asli	2023-07-16
300	4	enzymatic fragmentation	71377710	47.6986	male	Orang Asli	2023-06-18
301	4	enzymatic fragmentation	64270379	30.9863	male	Orang Asli	2023-07-14
302	4	enzymatic fragmentation	71675543	20.4795	female	Orang Asli	2023-06-19
303	4	enzymatic fragmentation	72305156	20.4795	female	Orang Asli	2023-06-19
304	4	enzymatic fragmentation	60890769	32.0192	female	Orang Asli	2023-05-23
305	4	enzymatic fragmentation	50231597	44.663	female	Orang Asli	2023-05-25
306	4	enzymatic fragmentation	75092955	27.3644	female	Orang Asli	2023-05-22
307	4	enzymatic fragmentation	56391048	33.0986	female	Orang Asli	2023-07-14
308	4	enzymatic fragmentation	51395003	52.2027	male	Orang Asli	2023-07-14
309	4	enzymatic fragmentation	58102717	38.9671	male	Orang Asli	2023-05-22
310	4	enzymatic fragmentation	38608793	23.6301	male	Orang Asli	2023-07-14
311	4	enzymatic fragmentation	87384457	47.8438	male	Orang Asli	2023-07-14
312	4	enzymatic fragmentation	83813797	36.4877	male	Orang Asli	2023-06-18
313	4	enzymatic fragmentation	73855924	23.6301	male	Orang Asli	2023-07-14
314	4	enzymatic fragmentation	70424925	71.2082	female	Orang Asli	2023-07-14
315	4	enzymatic fragmentation	122994430	47.8438	male	Orang Asli	2023-07-14
316	4	enzymatic fragmentation	55824237	36.4877	male	Orang Asli	2023-06-18
317	4	enzymatic fragmentation	45629690	27.137	male	Orang Asli	2023-05-22
318	4	enzymatic fragmentation	88563956	31.9479	female	Orang Asli	2023-05-25
319	4	enzymatic fragmentation	57050531	35.7671	female	Orang Asli	2023-05-23
320	4	enzymatic fragmentation	70503960	27.7178	female	Orang Asli	2023-07-14
321	4	enzymatic fragmentation	60869426	41.5041	male	Orang Asli	2023-06-18
322	4	enzymatic fragmentation	73430082	35.7671	female	Orang Asli	2023-05-23
323	4	enzymatic fragmentation	56304327	48.6685	female	Orang Asli	2023-05-26
324	4	enzymatic fragmentation	45140008	41.5041	male	Orang Asli	2023-06-18
325	4	enzymatic fragmentation	64564202	53.8438	male	Orang Asli	2023-07-14
326	4	enzymatic fragmentation	58737913	36.3479	male	Orang Asli	2023-05-26
327	4	enzymatic fragmentation	48456779	29.463	male	Orang Asli	2023-05-27
328	4	enzymatic fragmentation	49271940	26.4356	male	Orang Asli	2023-07-14
329	4	enzymatic fragmentation	79819558	45.1452	female	Orang Asli	2023-05-26
330	4	enzymatic fragmentation	88434080	21.5452	female	Orang Asli	2023-05-26
331	4	enzymatic fragmentation	81092659	20.4767	male	Orang Asli	2023-06-18
332	4	enzymatic fragmentation	103637897	21.5452	female	Orang Asli	2023-05-26
333	4	enzymatic fragmentation	93364922	20.4767	male	Orang Asli	2023-06-18
334	4	enzymatic fragmentation	104328511	30.5068	female	Orang Asli	2023-05-23
335	4	enzymatic fragmentation	67777412	29.5781	female	Orang Asli	2023-05-23
336	4	enzymatic fragmentation	59648864	23.8301	male	Orang Asli	2023-07-14
337	4	enzymatic fragmentation	107585724	50.7342	male	Orang Asli	2023-07-15
338	4	enzymatic fragmentation	81322778	50.7342	male	Orang Asli	2023-07-15
339	4	enzymatic fragmentation	77604008	39.6247	male	Orang Asli	2023-06-18
340	4	enzymatic fragmentation	62786707	28.4301	female	Orang Asli	2023-07-14
341	4	enzymatic fragmentation	72919191	18.1096	female	Orang Asli	2023-05-26
342	4	enzymatic fragmentation	58997937	30.6932	female	Orang Asli	2023-07-14
343	4	enzymatic fragmentation	76916953	73.4055	male	Orang Asli	2023-05-23
344	4	enzymatic fragmentation	82502660	18.1096	female	Orang Asli	2023-05-26
345	4	enzymatic fragmentation	49687055	30.6932	female	Orang Asli	2023-07-14
346	4	enzymatic fragmentation	65003109	73.4055	male	Orang Asli	2023-05-23
347	4	enzymatic fragmentation	80036149	29.3041	female	Orang Asli	2023-07-14
348	4	enzymatic fragmentation	79136784	28.4822	female	Orang Asli	2023-06-18
349	4	enzymatic fragmentation	70453968	29.3041	female	Orang Asli	2023-07-14
350	4	enzymatic fragmentation	74115965	23.4795	male	Orang Asli	2023-06-18
351	4	enzymatic fragmentation	69031076	22.0466	female	Orang Asli	2023-07-14
352	4	enzymatic fragmentation	58334264	56.4055	male	Orang Asli	2023-05-27
353	4	enzymatic fragmentation	62367760	31.1945	female	Orang Asli	2023-07-14
354	4	enzymatic fragmentation	67034021	22.0466	female	Orang Asli	2023-07-14
355	4	enzymatic fragmentation	75370694	56.4055	male	Orang Asli	2023-05-27
356	4	enzymatic fragmentation	72395021	34.8712	female	Orang Asli	2023-07-16
357	4	enzymatic fragmentation	95250450	44	male	Orang Asli	2023-05-27
358	4	enzymatic fragmentation	72736639	31.1945	female	Orang Asli	2023-07-14
359	4	enzymatic fragmentation	77306547	54.663	female	Orang Asli	2023-05-26
360	4	enzymatic fragmentation	90356618	33.4356	female	Orang Asli	2023-05-26
361	4	enzymatic fragmentation	57565167	21.1397	male	Orang Asli	2023-05-26
362	4	enzymatic fragmentation	42773077	18.474	female	Orang Asli	2023-06-18
363	4	enzymatic fragmentation	68321098	18.474	female	Orang Asli	2023-06-18
364	4	enzymatic fragmentation	77303951	21.5644	female	Orang Asli	2023-07-14
365	4	enzymatic fragmentation	44839647	18.0959	male	Orang Asli	2023-07-14
366	4	enzymatic fragmentation	43290658	38.5781	female	Orang Asli	2023-07-14
367	4	enzymatic fragmentation	73899304	20.6164	male	Orang Asli	2023-06-18
368	4	enzymatic fragmentation	50745833	38.5781	female	Orang Asli	2023-07-14
369	4	enzymatic fragmentation	49047526	19.6384	female	Orang Asli	2023-05-26
370	4	enzymatic fragmentation	87249300	20.6164	male	Orang Asli	2023-06-18
371	4	enzymatic fragmentation	94497330	17.6356	male	Orang Asli	2023-05-24
372	4	enzymatic fragmentation	54394715	50.1315	male	Orang Asli	2023-07-14
373	4	enzymatic fragmentation	88305892	17.6356	male	Orang Asli	2023-05-24
374	4	enzymatic fragmentation	106727408	57.3918	male	Orang Asli	2023-05-22
375	4	enzymatic fragmentation	75866358	23.9123	female	Orang Asli	2023-05-25
376	4	enzymatic fragmentation	41274594	19.4767	male	Orang Asli	2023-06-18
377	4	enzymatic fragmentation	68726411	29.0274	female	Orang Asli	2023-05-23
378	4	enzymatic fragmentation	52332769	19.4767	male	Orang Asli	2023-06-18
379	4	enzymatic fragmentation	78836503	29.0274	female	Orang Asli	2023-05-23
