## Supplementary material for "Cost-effective solutions for high-throughput enzymatic DNA methylation sequencing": Longtin 2024 TableS16

### Sheet: Sheet1
capuchin	gelada	macaque
14298382	0	19102024
15540246	38172354	24143048
16520400	35681330	31306286
16135262	40382794	34110266
16255866	39712848	34589028
17572950	32640630	27870446
17502512	41494316	39855786
17137784	33486638	35317572
17244210	33497774	36063798
18079274	37747484	31836656
17330148	38300354	32904326
18127444	34519286	33161666
19122654	39648984	45802308
18645760	35270036	46087906
18928826	37959540	31219088
19249142	38773998	37711258
18065538	38180628	43965478
20199448	44336694	44147774
20886988	39545630	16832526
20422890	36732554	39863142
20337982	37828004	45314704
21610620	44716042	41120720
20495410	41864530	42521018
20815670	41978734	32003366
21905366	40394350	47530686
21970954	43010794	28515688
23421362	32534508	39415942
23886098	47298750	45362658
	44100542	17467176
	43134344	41515450
	48442630	36989640
	45385534	19509968
	45898830	37081090
	50601838	33091786
	46644010	38830574
	45965176	33513032
	47837062	39923656
	42208376	39642150
	48634768	36334344
	48682084	38543174
	50236316	37965278
	49364670	36823764
	49576494	40160382
	49826166	33759764
	44999602	38467746
	49370404	40968400
	45936240	41210570
	51493140	44185756
	52958364	37108442
	52345116	49054304
	45522620	37599648
	52464190	30917138
	38909834	43494730
	56966344	40018508
	58954902	35182004
	57950560	31986010
	48717684	36068358
	42749328	44015594
	43468604	48372730
	61198304	43836048
	44901814	40750622
	45062208	41667420
	45574430	45772146
	64386332	41505312
	48865620	40842178
	50120914	40630340
	52824414	45049122
	53329956	46369568
		21166192
		30087792
		33931510
		36237272
		29629372
		30059304
		32442380
		32528710
		34731608
		35637466
		36702230
		36646966
		39097800
		41930990
		38318358
		42521224
		42693210
		43855328
		45634332
		26859886
		47823744
		48650388
		43538828
		30800066
		30811704
		35151546
		37063528
		36824660
