## Supplementary material for "Cost-effective solutions for high-throughput enzymatic DNA methylation sequencing": Longtin 2024 Table S17

### Sheet: Sheet1
Population	Annotation	Estimate	Confidence Interval 1	Conficence Interval 2	P-value	Direction
Orang Asli	Active TSS	0.877641	0.848753	0.907271	5.17109e-15	Hypermethylated
Orang Asli	Flanking Active TSS	0.991754	0.966751	1.01729	0.526899	Hypermethylated
Orang Asli	Transcr. at gene 5' and 3'	1.01124	0.938992	1.08802	0.764889	Hypermethylated
Orang Asli	Strong transcription	0.674293	0.657019	0.691933	3.90701e-216	Hypermethylated
Orang Asli	Weak transcription	0.652998	0.638225	0.668017	0	Hypermethylated
Orang Asli	Genic enhancers	0.821112	0.783673	0.859969	1.05475e-17	Hypermethylated
Orang Asli	Enhancers	0.875453	0.853044	0.89833	1.04791e-24	Hypermethylated
Orang Asli	ZNF genes & repeats	4.5274	4.12739	4.9631	2.67264e-195	Hypermethylated
Orang Asli	Heterochromatin	2.31852	2.23276	2.40723	0	Hypermethylated
Orang Asli	Bivalent/Poised TSS	2.62208	2.52346	2.72385	0	Hypermethylated
Orang Asli	Flanking Bivalent TSS/Enh	3.62655	3.48535	3.77202	0	Hypermethylated
Orang Asli	Bivalent Enhancer	2.88201	2.79168	2.97483	0	Hypermethylated
Orang Asli	Repressed PolyComb	3.59991	3.55237	3.64714	0	Hypermethylated
Orang Asli	Weak Repressed PolyComb	0.514942	0.505596	0.52444	0	Hypermethylated
Orang Asli	Quiescent/Low	0.34975	0.343405	0.356179	0	Hypermethylated
Orang Asli	Gene body	1.21643	1.19954	1.23359	2.00988e-170	Hypermethylated
Orang Asli	Promoters	1.38338	1.36372	1.40321	0	Hypermethylated
Tsimane	Active TSS	1.454	1.1624	1.79838	0.000975337	Hypermethylated
Tsimane	Flanking Active TSS	0.816059	0.655699	1.00474	0.0591393	Hypermethylated
Tsimane	Transcr. at gene 5' and 3'	0.78822	0.392657	1.41416	0.502204	Hypermethylated
Tsimane	Strong transcription	0.61506	0.50067	0.748503	2.17737e-07	Hypermethylated
Tsimane	Weak transcription	0.738701	0.628243	0.863787	8.18834e-05	Hypermethylated
Tsimane	Genic enhancers	0.793778	0.551277	1.10775	0.194083	Hypermethylated
Tsimane	Enhancers	0.689426	0.55526	0.847027	0.000222412	Hypermethylated
Tsimane	ZNF genes & repeats	2.36068	1.21608	4.14122	0.00634113	Hypermethylated
Tsimane	Heterochromatin	0.567677	0.341029	0.88892	0.010801	Hypermethylated
Tsimane	Bivalent/Poised TSS	4.53665	3.75094	5.44348	2.05648e-40	Hypermethylated
Tsimane	Flanking Bivalent TSS/Enh	5.95531	4.96807	7.09014	3.43928e-57	Hypermethylated
Tsimane	Bivalent Enhancer	2.71485	2.21338	3.29971	1.72935e-18	Hypermethylated
Tsimane	Repressed PolyComb	3.61283	3.31537	3.93523	2.56706e-167	Hypermethylated
Tsimane	Weak Repressed PolyComb	0.457922	0.395623	0.527733	4.34581e-33	Hypermethylated
Tsimane	Quiescent/Low	0.243304	0.208782	0.282255	5.44142e-114	Hypermethylated
Tsimane	Gene body	1.86016	1.66009	2.08892	1.96438e-30	Hypermethylated
Tsimane	Promoters	1.19671	1.07868	1.32565	0.000668719	Hypermethylated
Swedish	Active TSS	1.61917	1.51332	1.73208	1.16937e-43	Hypermethylated
Swedish	Flanking Active TSS	1.11774	1.05772	1.18092	7.29866e-05	Hypermethylated
Swedish	Transcr. at gene 5' and 3'	0.634782	0.516134	0.775942	3.5135e-06	Hypermethylated
Swedish	Strong transcription	0.474159	0.441933	0.508342	4.60261e-113	Hypermethylated
Swedish	Weak transcription	0.542099	0.514528	0.570919	1.90148e-131	Hypermethylated
Swedish	Genic enhancers	0.65146	0.579436	0.731095	3.63507e-14	Hypermethylated
Swedish	Enhancers	0.936723	0.885244	0.990893	0.0222855	Hypermethylated
Swedish	ZNF genes & repeats	2.5851	1.98758	3.36469	6.72574e-13	Hypermethylated
Swedish	Heterochromatin	2.03116	1.81765	2.26904	1.43807e-35	Hypermethylated
Swedish	Bivalent/Poised TSS	5.16144	4.55557	5.85659	2.23005e-163	Hypermethylated
Swedish	Flanking Bivalent TSS/Enh	5.44474	4.78735	6.20242	2.36105e-166	Hypermethylated
Swedish	Bivalent Enhancer	4.70007	4.25772	5.19204	7.67778e-225	Hypermethylated
Swedish	Repressed PolyComb	5.62753	5.42431	5.83779	0	Hypermethylated
Swedish	Weak Repressed PolyComb	0.638302	0.614795	0.66261	7.59559e-130	Hypermethylated
Swedish	Quiescent/Low	0.312965	0.301636	0.324672	0	Hypermethylated
Swedish	Gene body	0.92333	0.896028	0.951483	1.87453e-07	Hypermethylated
Swedish	Promoters	1.35067	1.30757	1.39509	3.04334e-73	Hypermethylated
Orang Asli	Active TSS	1.28191	1.25035	1.31415	2.07025e-82	Hypomethylated
Orang Asli	Flanking Active TSS	1.29269	1.26718	1.3186	2.18824e-136	Hypomethylated
Orang Asli	Transcr. at gene 5' and 3'	1.3399	1.26549	1.41807	4.12547e-23	Hypomethylated
Orang Asli	Strong transcription	0.662951	0.648944	0.677146	0	Hypomethylated
Orang Asli	Weak transcription	0.880562	0.865633	0.895717	2.13527e-49	Hypomethylated
Orang Asli	Genic enhancers	0.741918	0.713043	0.771768	3.48558e-53	Hypomethylated
Orang Asli	Enhancers	0.918425	0.89919	0.938008	1.56484e-15	Hypomethylated
Orang Asli	ZNF genes & repeats	0.184624	0.146756	0.229541	2.94865e-88	Hypomethylated
Orang Asli	Heterochromatin	0.395777	0.373896	0.418653	2.89887e-294	Hypomethylated
Orang Asli	Bivalent/Poised TSS	0.549103	0.521154	0.578242	3.22494e-132	Hypomethylated
Orang Asli	Flanking Bivalent TSS/Enh	0.427658	0.401348	0.455344	1.20105e-194	Hypomethylated
Orang Asli	Bivalent Enhancer	0.515777	0.493079	0.539291	1.47465e-219	Hypomethylated
Orang Asli	Repressed PolyComb	0.464541	0.456902	0.472332	0	Hypomethylated
Orang Asli	Weak Repressed PolyComb	1.4808	1.4633	1.49857	0	Hypomethylated
Orang Asli	Quiescent/Low	1.49874	1.48242	1.51523	0	Hypomethylated
Orang Asli	Gene body	0.982173	0.971224	0.993281	0.0017031	Hypomethylated
Orang Asli	Promoters	0.89028	0.878674	0.901979	3.59517e-69	Hypomethylated
Tsimane	Active TSS	0.604474	0.472713	0.761985	4.83634e-06	Hypomethylated
Tsimane	Flanking Active TSS	1.04699	0.911392	1.19764	0.506552	Hypomethylated
Tsimane	Transcr. at gene 5' and 3'	1.04905	0.695567	1.51998	0.769953	Hypomethylated
Tsimane	Strong transcription	0.936275	0.829517	1.05351	0.280049	Hypomethylated
Tsimane	Weak transcription	1.09899	0.996345	1.21003	0.0566749	Hypomethylated
Tsimane	Genic enhancers	0.672033	0.507907	0.872806	0.00196274	Hypomethylated
Tsimane	Enhancers	1.34088	1.19644	1.49873	6.19926e-07	Hypomethylated
Tsimane	ZNF genes & repeats	0.202829	0.0245366	0.734036	0.00586768	Hypomethylated
Tsimane	Heterochromatin	0.639254	0.457864	0.869155	0.00288271	Hypomethylated
Tsimane	Bivalent/Poised TSS	0.214709	0.110819	0.375538	3.39786e-12	Hypomethylated
Tsimane	Flanking Bivalent TSS/Enh	0.592502	0.393038	0.858101	0.00398827	Hypomethylated
Tsimane	Bivalent Enhancer	0.69872	0.525261	0.911701	0.00705465	Hypomethylated
Tsimane	Repressed PolyComb	0.599909	0.540489	0.664433	7.68847e-26	Hypomethylated
Tsimane	Weak Repressed PolyComb	1.18267	1.09808	1.27286	9.93465e-06	Hypomethylated
Tsimane	Quiescent/Low	1.24879	1.17071	1.3315	1.72713e-11	Hypomethylated
Tsimane	Gene body	1.00957	0.942609	1.08192	0.794277	Hypomethylated
Tsimane	Promoters	0.908359	0.837217	0.984447	0.0183266	Hypomethylated
Swedish	Active TSS	0.323872	0.30143	0.347858	4.94888e-234	Hypomethylated
Swedish	Flanking Active TSS	0.763536	0.72537	0.803694	3.88494e-25	Hypomethylated
Swedish	Transcr. at gene 5' and 3'	1.43885	1.21045	1.7144	2.35431e-05	Hypomethylated
Swedish	Strong transcription	1.36104	1.28816	1.43831	7.39665e-29	Hypomethylated
Swedish	Weak transcription	1.46138	1.39944	1.52626	3.15957e-68	Hypomethylated
Swedish	Genic enhancers	1.2582	1.14043	1.38887	3.33314e-06	Hypomethylated
Swedish	Enhancers	0.998944	0.94904	1.05155	0.968903	Hypomethylated
Swedish	ZNF genes & repeats	0.436302	0.330831	0.572299	4.48357e-10	Hypomethylated
Swedish	Heterochromatin	0.516228	0.46112	0.577526	3.62122e-32	Hypomethylated
Swedish	Bivalent/Poised TSS	0.143145	0.121641	0.167687	8.47537e-183	Hypomethylated
Swedish	Flanking Bivalent TSS/Enh	0.161349	0.137547	0.18842	2.67327e-160	Hypomethylated
Swedish	Bivalent Enhancer	0.218669	0.195225	0.244512	6.99778e-194	Hypomethylated
Swedish	Repressed PolyComb	0.202585	0.194724	0.210721	0	Hypomethylated
Swedish	Weak Repressed PolyComb	1.5425	1.49242	1.59443	3.40364e-150	Hypomethylated
Swedish	Quiescent/Low	2.98076	2.89036	3.07383	0	Hypomethylated
Swedish	Gene body	1.04278	1.01412	1.07214	0.00315205	Hypomethylated
Swedish	Promoters	0.74493	0.722521	0.768048	5.37126e-80	Hypomethylated
